# The spatial proteome of the *Plasmodium falciparum* schizont illuminates the composition and evolutionary trajectories of its organelles

**DOI:** 10.1101/2025.11.27.690946

**Authors:** Scott A. Chisholm, Victor Flores, Alison Kemp, Lisa M. Breckels, Ludek Koreny, Nicolas Dos Santos Pacheco, Konstantin Barylyuk, Anna Kuroshchenkova, Kathryn S. Lilley, Julian C. Rayner, Ross F. Waller

**Affiliations:** Department of Biochemistry, University of Cambridge, Tennis Court Road, Cambridge CB2 1QW, UK; Cambridge Institute for Medical Research, University of Cambridge, Keith Peters Building, Hills Road, Cambridge, CB2 0XY, UK; Cambridge Centre for Proteomics, Department of Biochemistry, University of Cambridge, Tennis Court Road, Cambridge, CB2 1GA, UK

## Abstract

Malaria is caused by apicomplexan parasites of the genus *Plasmodium*, with all malaria symptoms and pathology caused by parasite stages that develop within, or transit between, host erythrocytes. The ability of *Plasmodium* cells to parasitise erythrocytes depends on distinctive intracellular compartments associated with invasion, as well as the development of unique cellular niches within the infected host cell. However, our understanding of the biology of the malaria parasite is limited by the fact that a large proportion of the parasite’s proteome has no known cellular location or function. To address this problem, we have generated comprehensive high-resolution maps of protein subcellular localisation for the invasive stage of the erythrocytic life cycle of *Plasmodium falciparum*, the major cause of malaria mortality. Using the spatial proteomics technique hyperplexed Localisation of Organelle Proteins by Isotopic Tagging (hyperLOPIT) we generated data for 3000 *P. falciparum* proteins expressed in late schizont stages. Our hyperLOPIT data resolved 24 distinct cellular niches, and using supervised machine-learning we can classify 1646 proteins into one of these compartments including exported sites within the host cell. Through comparative genomic analyses our data resolve the spatial patterns of cell evolution that have shaped the development of *Plasmodium* species and ongoing adaptive pressures and responses that challenge our efforts to manage these major disease-causing organisms.
