## Supplemental Table 1 for "The spatial proteome of the *Plasmodium falciparum* schizont illuminates the composition and evolutionary trajectories of its organelles"

### Sheet: Sheet1
Sample.name	Experiment.name	Tag.name	Gradient.ion.concentration	Gradient.fraction	RI	Peptide.amount
S1.1	SL1	TMT127N	low	3 and 4 pooled	37.3	92.3
S1.2	SL1	TMT127C	low	5	30.2	68.9
S1.3	SL1	TMT128N	low	6	27.9	93.8
S1.4	SL1	TMT128C	low	7	26.7	84.2
S1.5	SL1	TMT129N	low	8	24	57.8
S1.6	SL1	TMT129C	low	9 and 10 pooled	22	58.8
S1.7	SL1	TMT130N	low	11 and 12 pooled	19.5	33.1
S1.8	SL1	TMT130C	low	13 to 17 pooled	16.2	36.5
S1.9	SL1	TMT131N	low	18 to 22 pooled	12.6	32.1
S1.Cyt	SL1	TMT131C	low	soluble	8.8	100
S2.1	SL3	TMT127N	high	3 and 4 pooled	39	100
S2.2	SL3	TMT127C	high	5 and 6 pooled	33	100.5
S2.3	SL3	TMT128N	high	7 and 8 pooled	28.8	100
S2.4	SL3	TMT128C	high	9 and 10 pooled	25.4	100
S2.5	SL3	TMT129N	high	11 and 12 pooled	22.3	92.7
S2.6	SL3	TMT129C	high	13 and 14 pooled	19.7	43.6
S2.7	SL3	TMT130N	high	15 and 16 pooled	17.3	37.4
S2.8	SL3	TMT130C	high	17 to 19 pooled	14.5	52.2
S2.9	SL3	TMT131C	high	20 to 22 pooled	11.9	47.7
S2.Cyt	SL3	TMT131N	high	soluble	8.8	100
S3.1	SL3	TMT127N	high	4 and 5 pooled	37.9	42.4
S3.2	SL3	TMT127C	high	6	34.5	35.3
S3.3	SL3	TMT128N	high	7	32.5	37.4
S3.4	SL3	TMT128C	high	8	30	48.2
S3.5	SL3	TMT129N	high	9	28.6	33.2
S3.6	SL3	TMT129C	high	10 to 12 pooled	25.5	66
S3.7	SL3	TMT130N	high	13 and 14 pooled	22.1	52.5
S3.8	SL3	TMT130C	high	15 to 18 pooled	18.6	45.1
S3.9	SL3	TMT131N	high	19 to 22 pooled	13.9	20.5
S3.Cyt	SL3	TMT131C	high	soluble	8.8	52.1

### Sheet: Column definitions
Column name	Definition
Sample.name	Sample ID
Experiment.name	Name of experiment
Tag.name	TMT 11plex label used
Gradient.ion.concentration	Relative concentration of magnesium and potassium ion in lysis buffer and density gradients
Gradient.fraction	Fraction number(s) used in sample
RI	Refractive index (˚Brix) of sample, as measured by hand-held refractometer
Peptide.amount	Amount of peptide (in µg) submitted for fractionation and MS analysis
