## Supplemental Table 3 for "The spatial proteome of the *Plasmodium falciparum* schizont illuminates the composition and evolutionary trajectories of its organelles"

### Sheet: Oligonucleotides
Gene	Primer name	Purpose	Sequence (5' to 3')
PF3D7_0204100	PF3D7_0204100_SLI_F	Forward primer for amplifying homology arm	GCTAACGTAACAGACTTAGGAGGAGATCTTGAAAGAAGAAATGATAAGAAGAGTGA
	PF3D7_0204100_SLI_R	Reverse primer for amplifying homology arm	CCGGGACGTCGTACGGGTAAGAGGCTGCAGCTATAATTTTAAAAAAAGATAATATCAGATTATACAAAACC
	PF3D7_0204100 _GEN_F	For genotyping transfected parasites after drug selection	GCAAATGTGAAGGCAAATGC
	PF3D7_0204100 _GEN_R	For genotyping transfected parasites after drug selection	GTACACTAATTATGTGCACACAA
PF3D7_0407200	PF3D7_0407200_SLI_F	Forward primer for amplifying homology arm	GCTAACGTAACAGACTTAGGAGGAGATCTATAGTTTAACCTATTTTGATGTGTGG
	PF3D7_0407200_SLI_R	Reverse primer for amplifying homology arm	CCGGGACGTCGTACGGGTAAGAGGCTGCAGCTAAAAGTTTTAAATCTCCAGTTATTTTATTCA
	PF3D7_0407200 _GEN_F	For genotyping transfected parasites after drug selection	ATATGCTCACAATGTTGTCACG
	PF3D7_0407200 _GEN_R	For genotyping transfected parasites after drug selection	GTATATGTTAACCATGAAATGGTTCTA
PF3D7_0416700	PF3D7_0416700_SLI_F	Forward primer for amplifying homology arm	GCTAACGTAACAGACTTAGGAGGAGATCTTTGTATTTATATGATTAGATTGTCCTAATTTTG
	PF3D7_0416700_SLI_R	Reverse primer for amplifying homology arm	CCGGGACGTCGTACGGGTAAGAGGCTGCAGCTTGAGGAGAACGTACTGTCTT
	PF3D7_0416700 _GEN_F	For genotyping transfected parasites after drug selection	CCCACTTAAAAATATGAATTAATTATATGCAG
	PF3D7_0416700 _GEN_R	For genotyping transfected parasites after drug selection	CATTTATATTGTTGACATCAATATAAGTTGA
PF3D7_0419500	PF3D7_0419500_SLI_F	Forward primer for amplifying homology arm	GCTAACGTAACAGACTTAGGAGGAGATCTTGTAGATACAAATGAAAATGGTTTCG
	PF3D7_0419500_SLI_R	Reverse primer for amplifying homology arm	CCGGGACGTCGTACGGGTAAGAGGCTGCAGCTAAATTATTAAATATGTAATATTTTAGAAGAATATAAAAAGATACA
	PF3D7_0419500 _GEN_F	For genotyping transfected parasites after drug selection	TGTGTGCCTTATTTCCATATTTAAATG
	PF3D7_0419500 _GEN_R	For genotyping transfected parasites after drug selection	CACCTTATGGTTGATGGTTATAGTC
PF3D7_0719400	PF3D7_0719400_SLI_F	Forward primer for amplifying homology arm	GCTAACGTAACAGACTTAGGAGGAGATCTATGGGTCTGATGAAAGTCAGA
	PF3D7_0719400_SLI_R	Reverse primer for amplifying homology arm	CCGGGACGTCGTACGGGTAAGAGGCTGCAGCTTTTTTTTTATCTTCTGAATTCATTTGTAAA
	PF3D7_0719400 _GEN_F	For genotyping transfected parasites after drug selection	CATATAAACATGGTGAACACGTG
	PF3D7_0719400 _GEN_R	For genotyping transfected parasites after drug selection	GGCACAACGATATGTATAAATGTGT
PF3D7_0723300	PF3D7_0723300_SLI_F	Forward primer for amplifying homology arm	GCTAACGTAACAGACTTAGGAGGAGATCTATGCAGATGCAAGATCATGTG
	PF3D7_0723300_SLI_R	Reverse primer for amplifying homology arm	CCGGGACGTCGTACGGGTAAGAGGCTGCAGCAATATTGTGACACTCGTCAGTC
	PF3D7_0723300 _GEN_F	For genotyping transfected parasites after drug selection	GCAGATGCAAGATCATGTGA
	PF3D7_0723300 _GEN_R	For genotyping transfected parasites after drug selection	GATGACACATTAAATAGTCATTCTTTATTAATAA
PF3D7_0920500	PF3D7_1450000_SLI_F	Forward primer for amplifying homology arm	GCTAACGTAACAGACTTAGGAGGAGATCTGGGTGGCTATTAACAAATTAGATATCGATG
	PF3D7_1450000_SLI_R	Reverse primer for amplifying homology arm	CCGGGACGTCGTACGGGTAAGAGGCTGCAGCTTTTAAAAGACATAAACTTTTTTTTCTTTTAATCATTAACTGA
	PF3D7_1450000 _GEN_F	For genotyping transfected parasites after drug selection	ATGTGGGCCTGCTCAAAGC
	PF3D7_1450000 _GEN_R	For genotyping transfected parasites after drug selection	CTCTGTATTTCTTACACGCAATATTTATAAGTAG
PF3D7_0932000	PF3D7_0932000_SLI_F	Forward primer for amplifying homology arm	GCTAACGTAACAGACTTAGGAGGAGATCTGTAGAGTACCATCAAGGTGAG
	PF3D7_0932000_SLI_R	Reverse primer for amplifying homology arm	CCGGGACGTCGTACGGGTAAGAGGCTGCAGCTATAAAGTCGTCATCCATGTCATC
	PF3D7_0932000 _GEN_F	For genotyping transfected parasites after drug selection	ATATTAGATTTGTCCATAAATCTATTTCAAC
	PF3D7_0932000 _GEN_R	For genotyping transfected parasites after drug selection	GTTGTTGTGGAGAGATGATGT
PF3D7_1013800	PF3D7_1013800_SLI_F	Forward primer for amplifying homology arm	GCTAACGTAACAGACTTAGGAGGAGATCTGGAGGAAAACCATGAAATACCAA
	PF3D7_1013800_SLI_R	Reverse primer for amplifying homology arm	CCGGGACGTCGTACGGGTAAGAGGCTGCAGCCTAAAAATAAAAAAAATATATGTATTTTTCAGATTTATAAG
	PF3D7_1013800_GEN_R	For genotyping transfected parasites after drug selection	CCAAAAGATAGACCGAAAGAAC
	PF3D7_1013800 _GEN_F	For genotyping transfected parasites after drug selection	GATCATGACCATGAACATCATG
PF3D7_1136200	PF3D7_1136200_SLI_F	Forward primer for amplifying homology arm	GCTAACGTAACAGACTTAGGAGGAGATCTGAGGTATCAAAACGTTTGTTTAGG
	PF3D7_1136200_SLI_R	Reverse primer for amplifying homology arm	CCGGGACGTCGTACGGGTAAGAGGCTGCAGCTAAAAATAATATATATGTAATTATAGAAAATATGAAAATAATAGAATGTG
	PF3D7_1136200 _GEN_F	For genotyping transfected parasites after drug selection	GGATTTAAATAAATTTAAATTGGCTACCAAA
	PF3D7_1136200 _GEN_R	For genotyping transfected parasites after drug selection	GTGAATTATATTTTATATTATATAAAATGGAAAAGATAAAATT
PF3D7_1137300	PF3D7_1137300_SLI_F	Forward primer for amplifying homology arm	GCTAACGTAACAGACTTAGGAGGAGATCTGATGAATGAAACTGCAGCATC
	PF3D7_1137300_SLI_R	Reverse primer for amplifying homology arm	CCGGGACGTCGTACGGGTAAGAGGCTGCAGCATCATTTTTTTTGTCGTGAGAGTC
	PF3D7_1137300 _GEN_F	For genotyping transfected parasites after drug selection	GTTACATATAGAAATAAATTATGGAACATGTAG
	PF3D7_1137300 _GEN_R	For genotyping transfected parasites after drug selection	CATACGTTTAACAATGATACATATGTATAAC
PF3D7_1137400	PF3D7_1137400_SLI_F	Forward primer for amplifying homology arm	GCTAACGTAACAGACTTAGGAGGAGATCTATCAGCTGGTTGTAATCATTCAGC
	PF3D7_1137400_SLI_R	Reverse primer for amplifying homology arm	CCGGGACGTCGTACGGGTAAGAGGCTGCAGCATTATTTGCCAATGTTTTTGCAAGAACG
	PF3D7_1137400 _GEN_F	For genotyping transfected parasites after drug selection	GGAGATGGGGATGTCCAGGTG
	PF3D7_1137400 _GEN_R	For genotyping transfected parasites after drug selection	AGAGGAAACAAGAACATAAGTTTCTCATTTG
PF3D7_1206400	PF3D7_1206400_SLI_F	Forward primer for amplifying homology arm	GCTAACGTAACAGACTTAGGAGGAGATCTCTACAATATGAATAAGTACTGCACG
	PF3D7_1206400_SLI_R	Reverse primer for amplifying homology arm	CCGGGACGTCGTACGGGTAAGAGGCTGCAGCATTCCTTTCATATTTATAAAAATTATATTCTACTAAACT
	PF3D7_1206400 _GEN_F	For genotyping transfected parasites after drug selection	TCATTTGTCCATATTTTTATATGTGTCG
	PF3D7_1206400 _GEN_R	For genotyping transfected parasites after drug selection	GTATGTACACGTTCGTACTAGAA
PF3D7_1234900	PF3D7_1234900_SLI_F	Forward primer for amplifying homology arm	GCTAACGTAACAGACTTAGGAGGAGATCTGCATTCAAAAGTATGAAGGTGAAC
	PF3D7_1234900_SLI_R	Reverse primer for amplifying homology arm	CCGGGACGTCGTACGGGTAAGAGGCTGCAGCCATGGATTGTTGACAAGACTTC
	PF3D7_1234900 _GEN_F	For genotyping transfected parasites after drug selection	GGGACGTTCTTCAAGAAATCG
	PF3D7_1234900 _GEN_R	For genotyping transfected parasites after drug selection	TAGTAAAAGGGCTTATAATTATACATGGT
PF3D7_1401600	PF3D7_1401600_SLI_F	Forward primer for amplifying homology arm	GCTAACGTAACAGACTTAGGAGGAGATCTGTTTATGGTGGCAAATAATGAGG
	PF3D7_1401600_SLI_R	Reverse primer for amplifying homology arm	CCGGGACGTCGTACGGGTAAGAGGCTGCAGCTATGGTCACATATCTGATCTTTGG
	PF3D7_1401600 _GEN_F	For genotyping transfected parasites after drug selection	TCAGAACTTGCTGATAGCATGA
	PF3D7_1401600 _GEN_R	For genotyping transfected parasites after drug selection	CCCATGTTAAAATCCATATATATTTCACA
N/A	NeoR_Nterm_5INT_R	Universal reverse primer for genotyping	CCCAAGCAGCTGGTGATCC
	pSLI_3INT_F	Universal forward primer for genotyping	TTGGCCGATTCATTAATGCAGC

### Sheet: Antibodies
Name	Fc species	Reference	Source	Dilution
				IFA	Western blot
anti-HA	Rat	ROAHAHA	Roche	1/1000	1/1000
anti-Histone H3	Rabbit	ab1791	Abcam	1/1000	-
anti-KAHRP	Mouse	Monoclonal antibody 18.2	European Malaria Reagents Repository	1/1000	-	PMID: 6350871
anti-RAP1	Mouse	Monoclonal antibody 2.29	European Malaria Reagents Repository	1/500	-	PMID: 6350871
anti-MSP3	Rabbit		Rayner lab	1/500	1/1000
anti-MTIP	Rabbit		Rayner lab	1/500	1/1000	PMID: 16513191
anti-BiP	Rabbit	MRA-1246	BEI Resources	1/500	1/1000
anti-CPN60	Rabbit	UGA109	Striepen Lab, University of Pennsylvania	-	1/1000	PMID: 19808683
anti-rat IgG - AlexaFluor488	Goat	A11006	Invitrogen	1/3000	-
anti-mouse IgG - AlexaFluor594	Goat	A11032	Invitrogen	1/3000	-
anti-rabbit IgG - AlexaFluor594	Goat	A11012	Invitrogen	1/3000	-
anti-rat IgG - AlexaFluor594	Donkey	A21209	Invitrogen	1/3000	-
anti-rabbit IgG - HRP	Goat	111-035-003	Jackson ImmunoResearch	-	1/10,000
anti-mouse IgG - HRP	Goat	315-035-003	Jackson ImmunoResearch	-	1/10,000
anti-rat IgG - HRP	Goat	A5278	Abcam	-	1/10,000

### Sheet: Chemicals and reagents
Chemicals
Name	Reference	Source
WR99210	-	Jacobus Pharmaceuticals
G418	A1720	Sigma-Aldrich
Fluoromount-G™ Mounting Medium, with DAPI	00-4959-52	Invitrogen
Optiprep	07820	Stem Cell Technologies
MitoTracker™ Red CMXRos	M7512	Invitrogen
Software
Name	Version	Source
RStudio	2024.12.1	Posit Software
LAS X	3.7.2.22383	Leica Microsystems CMS GmbH
FIJI running ImageJ	v2.0	NIH https://imagej.nih.gov/ij/
Proteome Discoverer	v3.1	Thermo Fisher Scientific
ImageLab	6.0.1 build 34	BioRad Laboratories Inc.
PlasmoDB	v68	https://plasmodb.org/
Benchling	N/A	https://benchling.com/
Affinity Designer 2	v2.6.2	https://affinity.serif.com/
