## Supplemental Table 5 for "The spatial proteome of the *Plasmodium falciparum* schizont illuminates the composition and evolutionary trajectories of its organelles"

### Sheet: Sources for orthology analysis
Organism	Strain	Genome size (Mbp)	CDS	BUSCO (%)
Babesia bovis	T2Bo	8.22	3974	99.4
Cardiosporidium cionae	ESH_2018	57.03	4566	80.7
Cryptosporidium parvum	Iowa II	9.1	3941	96.7
Cyclospora cayetanensis	HEN01	44.03	7153	74.8
Eimeria tenella	Houghton	51.85	7268	99
Haemoproteus tartakovskyi	SISKIN1	23.2	4860	67.2
Hepatocystis piliocolobus	2019	19.98	5341	92.9
Neospora caninum	Liverpool 2019	61.49	7364	98.3
Nephromyces	MM_2019	59.89	10628	80.5
Plasmodium berghei	ANKA	18.78	4958	99.8
Plasmodium chabaudi	chabaudi	18.97	5199	100
Plasmodium falciparum	3D7	23.33	5318	99.6
Plasmodium gaboni	SY75	20.38	5198	95.4
Plasmodium gallinaceum	8A	25.03	5286	99.6
Plasmodium knowlesi	H	24.39	5328	100
Plasmodium reichenowi	CDC	24.05	5638	99.6
Plasmodium vivax	P01	29.04	6523	99.8
Plasmodium yoelii	17X	23.08	6040	99.8
Sarcocystis neurona	SN3	124.41	6965	86.1
Theileria annulata	Ankara	8.35	3795	97.3
Toxoplasma gondii	ME49	65.66	8322	99.6
Except in the cases of Cardiosporidium (accession number GCA_015476325.1) and Nephromyces (accession number GCA_015657535.1), all sequences were collected from vEuPathDB release 68. Completeness of the datasets was performed using BUSCO v5.8.3 against the apicomplexa_ODB12 dataset.
